# Characterization of metabolic changes associated with floral transition in Arabidopsis: *RAFFINOSE SYNTHASE 5* contributes to determine the timing of floral transition

**DOI:** 10.1101/2022.04.29.490013

**Authors:** Jesús Praena Tamayo, Ilara Gabriela Frasson Budzinski, Nicolas Delhomme, Thomas Moritz, Francisco Madueño, Reyes Benlloch

## Abstract

Integration of environmental and endogenous cues triggers floral induction at the optimal time during the plant life cycle. Flowering is a tightly regulated process, which involves an intricated genetic network, as expected for a process crucial for plant fitness and survival. Individual metabolites are known to contribute to the determination of flowering time, including carbohydrates and hormones. However, a global analysis of metabolic changes associated with flowering was still lacking. We performed a metabolomic study to characterize global metabolic changes associated with photoperiodic floral induction. By using an inducible system, with the *CONSTANS* (*CO*) promoter driving the expression of CO fused to the rat glucocorticoid receptor (CO::GR), we induce flowering and identify metabolites that increase or decrease in leaves and apices during floral induction. Combining metabolomic with transcriptomic data, we identify that raffinose metabolism was altered in apices that are induced to flower. Loss-of-function mutants affecting *RAFFINOSE SYNTHASE 5* (*RS5*), a key enzyme of the raffinose metabolism, show an early flowering phenotype. Also, *RS5* expression changes during floral transition, suggesting a role for raffinose catabolism on the release of simple sugars at the apex. We propose that variation on the differential accumulation of raffinose and mono- and disaccharides during floral transition contributes to the induction of floral transition, by influencing expression of *THEHALOSE-6-PHOSPHATE SYNTHASE 1* (*TPS1*) and S*QUAMOSA PROMOTER BINDING PROTEIN-LIKE 3* (*SPL3*), which affect expression of the florigen FLOWERING LOCUS T (FT).
