## Supplementary Table 4. Metabolites with significant changes in the apex across the experiment. for "Characterization of metabolic changes associated with floral transition in Arabidopsis: *RAFFINOSE SYNTHASE 5* contributes to determine the timing of floral transition"

### Sheet: Apex t-test day 1
	t.stat	p.value	-LOG10(p)	FDR
Galacturonic acid	8.0191	1.33e-06	5.8755	0.00011721
Raffinose	-6.0767	2.85e-05	4.5446	0.0012556
L-Phenylalanine	-5.1578	0.0001454	3.8374	0.0036809
Gamma-Aminobutyric acid	-5.0815	0.00016732	3.7765	0.0036809
myo-Inositol	-4.6137	0.00040187	3.3959	0.007073
cis-Aconitic acid	-4.3967	0.00060862	3.2157	0.0089264
Citric acid	-4.0942	0.0010945	2.9608	0.013759
L-Asparagine	-3.8952	0.001617	2.7913	0.014763
Salicylic acid beta-D-glucoside	-3.8767	0.0016771	2.7754	0.014763
L-Threonine	-3.8765	0.0016776	2.7753	0.014763
L-Glutamine	-3.7322	0.0022304	2.6516	0.017844
Syringic acid	-3.6588	0.0025796	2.5884	0.018917
Pyroglutamic acid	-3.5288	0.0033383	2.4765	0.021235
Fumaric acid	-3.5229	0.0033782	2.4713	0.021235
1H-Indole-3-carboxaldehyde	-3.4289	0.0040722	2.3902	0.02292
L-Valine	-3.4081	0.0042443	2.3722	0.02292
Stearic acid	-3.3868	0.0044278	2.3538	0.02292
L-Alanine	-3.0819	0.0081193	2.0905	0.038711
Lactitol	-3.0626	0.0084366	2.0738	0.038711
Maltose	-3.0414	0.0087979	2.0556	0.038711
Malic acid	-2.9866	0.0098083	2.0084	0.041101
MGMG(16:3(7Z,10Z,13Z)/0:0)	-2.921	0.011169	1.952	0.043422
Glucobrassicin	-2.9045	0.011538	1.9379	0.043422
Salicylic acid	-2.8862	0.011964	1.9221	0.043422
Ethanolamine	-2.8707	0.012336	1.9088	0.043422

### Sheet: Apex t-test day 3
	t.stat	p.value	-LOG10(p)	FDR
Galacturonic acid	5.8748	4.041e-05	4.3935	0.001337
Glucoiberverin	5.8161	4.4753e-05	4.3492	0.001337
Glucoerucin	5.8056	4.5581e-05	4.3412	0.001337
7-Methylthioheptyl glucosinolate	5.0116	0.00019039	3.7204	0.0038563
D-Fructose	4.902	0.00023342	3.6319	0.0038563
8-Methylthiooctyl glucosinolate	4.8384	0.00026293	3.5802	0.0038563
Glucoraphanin	4.3365	0.00068362	3.1652	0.0085941
Sorbose	3.8154	0.0018924	2.723	0.020816
Gluconapin	3.5393	0.0032695	2.4855	0.029045
D-Galactose	3.4188	0.0041546	2.3815	0.029045
D-Mannose	3.4174	0.0041662	2.3803	0.029045
D-Glucose	3.4084	0.0042411	2.3725	0.029045
Ascorbic acid	3.4026	0.0042908	2.3675	0.029045
Lactose	3.3646	0.0046276	2.3346	0.029088
L-Arabinose	3.1644	0.0068908	2.1617	0.038873
Glucoiberin	3.1517	0.0070679	2.1507	0.038873

### Sheet: Apex t-test day 5
	t.stat	p.value	-LOG10(p)	FDR
Maltose	-13.887	1.405e-09	8.8523	1.2224e-07
Lactitol	-12.598	4.9992e-09	8.3011	2.1747e-07
1H-Indole-3-carboxaldehyde	-11.532	1.5561e-08	7.808	4.5127e-07
Kaempferol-3-O-glucoside	-11.111	2.4946e-08	7.603	5.3182e-07
L-Tryptophan.1	-10.934	3.0564e-08	7.5148	5.3182e-07
Citric acid	-10.279	6.6362e-08	7.1781	9.6226e-07
Kaempferol 3-gentiobioside	-9.7826	1.2256e-07	6.9116	1.41e-06
Salicylic acid	-9.738	1.2966e-07	6.8872	1.41e-06
Syringic acid	-9.5611	1.6239e-07	6.7894	1.5698e-06
cis-Aconitic acid	-9.3647	2.093e-07	6.6792	1.771e-06
Glucobrassicin	-9.3129	2.2392e-07	6.6499	1.771e-06
Malic acid	-8.8428	4.189e-07	6.3779	3.037e-06
L-Tryptophan	-8.4901	6.8082e-07	6.167	4.4183e-06
N-Acetylmannosamine	-8.4281	7.4257e-07	6.1293	4.4183e-06
Glucotropeolin	-8.3716	8.0408e-07	6.0947	4.4183e-06
Kaempferol 3-glucoside-7-rhamnoside	-8.2452	9.6192e-07	6.0169	4.4183e-06
myo-Inositol	-8.2281	9.8567e-07	6.0063	4.4183e-06
L-Glutamic acid	-8.2257	9.8908e-07	6.0048	4.4183e-06
4 LACTONE	-8.2072	1.0156e-06	5.9933	4.4183e-06
L-Glutamine	-8.2071	1.0157e-06	5.9932	4.4183e-06
L-Asparagine	-8.1354	1.1259e-06	5.9485	4.6644e-06
L-Proline	-8.0811	1.2175e-06	5.9145	4.8147e-06
Shikimic acid	-7.8178	1.7888e-06	5.7474	6.76e-06
L-Phenylalanine	-7.7897	1.8648e-06	5.7294	6.76e-06
Sinapoyl aldehyde	-7.7249	2.053e-06	5.6876	7.1445e-06
Fumaric acid	-7.4818	2.9597e-06	5.5288	9.9035e-06
L-Threonine	-7.431	3.1974e-06	5.4952	1.0209e-05
1-O-Sinapoylglucose	-7.4132	3.2855e-06	5.4834	1.0209e-05
Pyroglutamic acid	-7.3026	3.8938e-06	5.4096	1.1682e-05
Arachidic acid	-7.2591	4.165e-06	5.3804	1.2078e-05
Glycerol 3-phosphate	-7.1913	4.6274e-06	5.3347	1.2987e-05
Beta-Glycerophosphoric acid	-7.1675	4.8024e-06	5.3185	1.3056e-05
beta-N-Acetylglucosamine	-7.0929	5.3969e-06	5.2679	1.4228e-05
Campesterol	-6.7835	8.8293e-06	5.0541	2.2325e-05
4-Methoxyglucobrassicin	-6.7729	8.9814e-06	5.0467	2.2325e-05
Neoglucobrassicin	-6.5874	1.2143e-05	4.9157	2.9344e-05
Sinapic acid	-6.4605	1.4964e-05	4.825	3.5185e-05
Glucaric acid	-6.41	1.6272e-05	4.7886	3.7255e-05
Sulforaphane	-6.3791	1.7132e-05	4.7662	3.8217e-05
Tyramine	-6.2359	2.1778e-05	4.662	4.7367e-05
Pectin	-6.1976	2.3235e-05	4.6338	4.9304e-05
Raffinose	-6.1363	2.5783e-05	4.5887	5.3408e-05
Beta-Sitosterol	-6.1214	2.6445e-05	4.5777	5.3504e-05
L-Valine	-6.0363	3.058e-05	4.5146	6.0464e-05
D-Xylose	-6.0057	3.2232e-05	4.4917	6.1278e-05
Quercetin 3-sophoroside	-6.0026	3.24e-05	4.4895	6.1278e-05
Alpha-Tocopherol	-5.8735	4.0501e-05	4.3925	7.497e-05
Salicylic acid beta-D-glucoside	-5.8443	4.2609e-05	4.3705	7.7229e-05
Stigmasterol	-5.7856	4.7202e-05	4.326	8.3808e-05
Alpha-Linolenic acid	-5.496	7.8791e-05	4.1035	0.0001371
L-Arabinose	-5.4395	8.7194e-05	4.0595	0.00014874
Stearic acid	-5.3818	9.6732e-05	4.0144	0.00016184
Sorbose	-5.0286	0.00018447	3.7341	0.00030281
Lactose	-4.8482	0.00025811	3.5882	0.00041585
Ethanolamine	-4.6834	0.00035211	3.4533	0.00055697
MGMG(16:3(7Z,10Z,13Z)/0:0)	-4.6718	0.00035993	3.4438	0.00055917
Spermidine	-4.6578	0.0003696	3.4323	0.00056413
Fructose 6-phosphate	-4.5011	0.0004981	3.3027	0.00074715
Linoleic acid	-4.1449	0.00099137	3.0038	0.0014618
D-Galactose	-4.0715	0.0011442	2.9415	0.001654
D-Mannose	-4.0646	0.0011597	2.9357	0.001654
D-Glucose	-4.0343	0.0012305	2.9099	0.0017266
Maltotriose	-3.9435	0.0014704	2.8326	0.0020306
Glucoraphanin	-3.912	0.0015643	2.8057	0.0021265
Luteolin	-3.7538	0.0021371	2.6702	0.0028604
Glucose 6-phosphate	-3.6046	0.0028721	2.5418	0.003786
L-Alanine	-3.1385	0.0072561	2.1393	0.0094221
D-Fructose	-2.9997	0.0095569	2.0197	0.012227
Sucrose	-2.7594	0.01536	1.8136	0.019367
Ascorbic acid	-2.6373	0.019506	1.7098	0.024244
Sorbitol-6-phosphate	-2.5428	0.02344	1.63	0.028722
