## Supplementary Table 5. Analysis of enriched pathways by Metaboanalyst and Plant Metabolic Network platforms in apex samples on day 1 and day 3. for "Characterization of metabolic changes associated with floral transition in Arabidopsis: *RAFFINOSE SYNTHASE 5* contributes to determine the timing of floral transition"

### Sheet: pathway_results D1 Metaboanalys
	Total Cmpd	Hits	Raw p	-LOG10(p)	FDR
Alanine, aspartate and glutamate metabolism	22	7	0.001978	2.7038	0.0119
Phenylalanine metabolism	11	1	0.0001454	3.8374	0.0037078
Arginine and proline metabolism	34	5	0.011117	1.954	0.022679
Citrate cycle (TCA cycle)	20	4	0.0018166	2.7407	0.0119
Tyrosine metabolism	16	2	0.020785	1.6822	0.036554
Butanoate metabolism	17	3	0.0021609	2.6654	0.0119
Glyoxylate and dicarboxylate metabolism	29	5	0.0025666	2.5906	0.0119
Galactose metabolism	27	4	0.0035996	2.4437	0.014114
Glycine, serine and threonine metabolism	33	2	0.008639	2.0635	0.02098
Inositol phosphate metabolism	28	2	0.009809	2.0084	0.021648
Glycerophospholipid metabolism	37	2	0.016486	1.7829	0.03114
Arginine biosynthesis	18	4	0.0048705	2.3124	0.014611
Phenylalanine, tyrosine and tryptophan biosynthesis	22	3	0.0056265	2.2498	0.015716
Phenylpropanoid biosynthesis	46	3	0.010187	1.9919	0.021648
Glutathione metabolism	26	4	0.032322	1.4905	0.049952
Phosphatidylinositol signaling system	26	1	0.00040187	3.3959	0.0051239
Steroid biosynthesis	45	3	0.027574	1.5595	0.043945
Glycerolipid metabolism	21	1	0.027566	1.5596	0.043945
Tropane piperidine and pyridine alkaloid biosynthesis	8	1	0.0001454	3.8374	0.0037078
Cyanoamino acid metabolism	29	2	0.00033585	3.4739	0.0051239
Purine metabolism	63	1	0.0022304	2.6516	0.0119
Pyrimidine metabolism	38	1	0.0022304	2.6516	0.0119
Valine, leucine and isoleucine biosynthesis	22	2	0.0025552	2.5926	0.0119
Aminoacyl-tRNA biosynthesis	46	9	0.0033028	2.4811	0.014037
Valine, leucine and isoleucine degradation	37	1	0.0042443	2.3722	0.014114
Pantothenate and CoA biosynthesis	23	1	0.0042443	2.3722	0.014114
Fatty acid biosynthesis	56	1	0.0044278	2.3538	0.014114
Nitrogen metabolism	12	2	0.005855	2.2325	0.015716
Selenocompound metabolism	13	1	0.0081193	2.0905	0.020704
Ascorbate and aldarate metabolism	18	3	0.009782	2.0096	0.021648
Pyruvate metabolism	22	2	0.012523	1.9023	0.024564
Porphyrin and chlorophyll metabolism	48	1	0.017456	1.7581	0.031795
Glucosinolate biosynthesis	65	8	0.023131	1.6358	0.039322

### Sheet: Pathway results D1 PMT
Pathways	Pathways	p-values	Matches
Amino-Acid-Biosynthesis	Amino Acid Biosynthesis	2.27142e-05	THR // GLN // L-ALPHA-ALANINE // ASN // PHE // VAL // FUM // CIS-ACONITATE // CIT
Amino-Acid-Degradation	Amino Acid Degradation	0.000738548	GLN // L-ALPHA-ALANINE // VAL // PHE // FUM // ASN
GLYCINE-SYN	Glycine Biosynthesis	0.00474581	L-ALPHA-ALANINE // THR
GLYOXYLATE-BYPASS	glyoxylate cycle	0.00474581	CIT // CIS-ACONITATE
Indole-3-Acetate-Inactivation	Indole-3-acetate Inactivation	9.82666e-06	MYO-INOSITOL // VAL // PHE // L-ALPHA-ALANINE // GLN
Jasmonates-Biosynthesis	Jasmonate Biosynthesis	0.00762233	GLN // VAL // PHE
ASPARAGINE-SYN	L-asparagine Biosynthesis	0.0071956	ASN // GLN
GLUTAMINE-SYN	L-glutamine Biosynthesis	0.00134912	CIS-ACONITATE // CIT // GLN
PHENYLALANINE-DEG	L-phenylalanine Degradation	0.00403525	PHE // L-ALPHA-ALANINE
IND-AMINO-ACID-SYN	Proteinogenic Amino Acid Biosynthesis	1.53182e-06	THR // L-ALPHA-ALANINE // ASN // GLN // PHE // FUM // VAL // CIS-ACONITATE // CIT
PWY-5337	stachyose biosynthesis	0.00174556	CPD-1099 // MYO-INOSITOL
PWY-5464	superpathway of cytosolic glycolysis (plants), pyruvate dehydrogenase and TCA cycle	0.00440031	FUM // CIT // CIS-ACONITATE
PWY-561	superpathway of glyoxylate cycle and fatty acid degradation	0.00165493	FUM // CIT // CIS-ACONITATE
TCA-VARIANTS	TCA cycle	0.00219004	FUM // CIT // CIS-ACONITATE

### Sheet: pathway_results D3 Metaboanalys
	Total Cmpd	Hits	Raw p	-LOG10(p)	FDR
Glucosinolate biosynthesis	65	8	0.00010592	3.975	0.0054018

### Sheet: Pathway results D3 PMT
Pathways	Pathways	p-values	Matches
GLUCOSINOLATE-SYN	Glucosinolate Biosynthesis	2.39948e-07	8-(methylsulfanyl)octyl-glucosinolate // glucoraphanin // gluconapin // 4-(methylsulfanyl)butyl-glucosinolate // glucoiberin // glucoiberverin // 7-(methylsulfanyl)heptyl-glucosinolate
Ascorbate-Degradation	L-Ascorbate Degradation	0.0382637	L-ascorbate
